# Dissecting the impact of metabolic environment on three common cancer cell phenotypes

**DOI:** 10.1101/2020.06.23.167437

**Authors:** Karl Kochanowski, Timur Sander, Hannes Link, Jeremy Chang, Steven Altschuler, Lani Wu

## Abstract

The impact of different metabolic environments on cancer cell behavior is poorly understood. Here, we systematically altered nutrient composition of cell culture media and examined the impact on three phenotypes—drug-treatment survival, cell migration, and lactate overflow—that are frequently studied in cancer cells. These perturbations across diverse metabolic environments revealed simple relationships between cell growth rate and drug-treatment survival or migration. In contrast, lactate overflow was highly sensitive to changes in sugar availability but largely insensitive to changes in amino acid availability, regardless of the growth rate. Further investigation suggested that the degree of lactate overflow across metabolic environments is largely determined by the cells’ ability to maintain high rates of sugar uptake. This study enabled us to elucidate quantitative relationships between metabolic environment and cancer cell phenotypes, which echo empirical growth laws discovered to govern analogous phenotypes in microbes.
