## Supplementary material for "Dissecting the impact of metabolic environment on three common cancer cell phenotypes": composition of reference media

### Sheet: S1-Reference media composition 
Kochanowski et al - composition of reference media
Solution name (if applicable)	Component	concentration in media [microM]	Stock concentration	Vendor	Product number	LOT if available	Preparation	Long term storage	Reference (if applicable) or note
Base salt solution 1	CaCl2	2350	10x	Sigma	383147-100g	05614AC	dissolve in ddH2O and sterile-filter	-20C	PMID 28388410
	KCl	4100	10x	Sigma	P4504-500g	125K0023			PMID 28388410
	MgCl2 x 6H2O	480	10x	Sigma	M9272-500g	075K0203			PMID 28388410
	MgSO4	350	10x	ACROS	41348-5000	B0127271			PMID 28388410
	NaCl	105000	10x	Fisher		52763			PMID 28388410
Base salt solution 2	NaHCO3	24000	10x	Sigma	S5761-500g	035K0074	dissolve in ddH2O and sterile-filter	-20C	PMID 28388410
	Na2HPO4	870	10x	Sigma	S7907-1KG	104K2601			PMID 28388410
Base salt solution 3	Ca(NO3)2 x 4H2O	40	100x	Sigma	C1396-500g	MKCD2300	dissolve in ddH2O and sterile-filter	-20C	PMID 28388410
	NH4Cl	40	100x	Sigma	A4514-500g	085K0103			PMID 28388410
	glucose	5555	100x	Sigma	G7528	075K0022	dissolve in ddH2O and sterile filter	-20C	2x lower concentration than in RPMI 1640
	glutamine solution	2000	100x	Sigma	G7513-100mL	RNBF8011	NA	-20C	same concentration as in RPMI 1640
	Ala	100	1000x	Sigma	A7627	BCBV0750	dissolve in ddH2O and sterile filter	-20C
	Gly	133	1000x	Sigma	G7126	059K0039	dissolve in ddH2O and sterile filter	-20C	same concentration as in RPMI 1640
	Pro	174	1000x	Sigma	P0380	SLBV3582	dissolve in ddH2O and sterile filter	-20C	same concentration as in RPMI 1640
	Ser	286	1000x	Sigma	54500	SLBV4069	dissolve in ddH2O and sterile filter	-20C	same concentration as in RPMI 1640
	His	96.7	1000x	Sigma	H6034	015K0375	dissolve in ddH2O and sterile filter	-20C	same concentration as in RPMI 1640
	Lys-HCl	218	1000x	Sigma	L5626	076K0070	dissolve in ddH2O and sterile filter	-20C	same concentration as in RPMI 1640
	Thr	168	1000x	Sigma	T8625	SLBT5994	dissolve in ddH2O and sterile filter	-20C	same concentration as in RPMI 1640
	Phe	90.9	1000x	Aldrich	147966	11619TD	dissolve in ddH2O and sterile filter	-20C	same concentration as in RPMI 1640
	Val	171	1000x	Sigma	V0500	SLBT4145	dissolve in ddH2O and sterile filter	-20C	same concentration as in RPMI 1640
	Arg-HCl	115	1000x	Sigma	A5131	017K0019	dissolve in ddH2O and sterile filter	-20C	10x lower concentration than in RPMI 1640
	Trp	24.5	1000x	Sigma	T8941	117K0023	dissolve in ddH2O and sterile filter	-20C	same concentration as in RPMI 1640
	Met	100	1000x	Sigma	M9625	035K0147	dissolve in ddH2O and sterile filter	-20C	same concentration as in RPMI 1640
	Glu	136	100x	Sigma	G1251	SLBV5471	dissolve in ddH2O and sterile filter	-20C	same concentration as in RPMI 1640
	Ile	382	100x	Sigma	I2752	SLBV2697	dissolve in ddH2O and sterile filter	-20C	same concentration as in RPMI 1640
	Leu	382	100x	Sigma	L8912	067K0093	dissolve in ddH2O and sterile filter	-20C	same concentration as in RPMI 1640
	Asn	378	100x	Sigma	A0884	SLBM5863V	dissolve in ddH2O and sterile filter	-20C	same concentration as in RPMI 1640
	Asp	150	100x	Sigma	A9256	SLBS4245	dissolve in ddH2O and sterile filter	-20C	same concentration as in RPMI 1640
	Cystine	208	1000x	Sigma	C8755	WXBC5686V	dissolve in 1 M HCl and sterile filter	-20C	same concentration as in RPMI 1640
	Tyr	111	1000x	Sigma	T3754	047K0773	dissolve in 1 M HCl and sterile filter	-20C	same concentration as in RPMI 1640
	RPMI 1640 vitamine mix	1x	100x	Sigma	R7256-100ML	RNBB7627	NA	-20C	same concentration as in RPMI 1640
	dialyzed FBS	0.05	1	Gemini Bioproducts	CAT 100-108	A68F02H	NA	-20C
	Anitbiotic-Antimycotic	1x	100x	Gemini Bioproducts	CAT 400-101	F23S00J	NA	-20C
	Sytox Green	0.02	5 mM	Life Technologies	CAT S7020		NA	-20C
