## additional nutrients used in study for "Dissecting the impact of metabolic environment on three common cancer cell phenotypes"

### Sheet: S2-alternative nutrients
Kochanowski et al - alternative nutrients used in replacement experiments
	Component	concentration in media [microM]	concentration in media [g/L]	Stock concentration	Vendor	Product number	LOT if available	Preparation	Long term storage
	glucose		1	100x	Sigma	G7528	075K0022	dissolve in ddH2O and sterile filter	-20C
	galactose		1	100x	Sigma	G5388	035K0102	dissolve in ddH2O and sterile filter	-20C
	mannose		1	100x	RPI	M18000	29003	dissolve in ddH2O and sterile filter	-20C
	fructose		1	100x	Sigma	F0127	SLBS8810	dissolve in ddH2O and sterile filter	-20C
	maltose		1	100x	RPI	M22000	32436	dissolve in ddH2O and sterile filter	-20C
	sucrose		1	100x	Sigma	S7903	BT8436	dissolve in ddH2O and sterile filter	-20C
	raffinose		1	100x	Sigma	R7630	064K01371	dissolve in ddH2O and sterile filter	-20C
	lactose		1	100x	Fisher	L6-212	140701	dissolve in ddH2O and sterile filter	-20C
	sorbitol		1	100x	Fluka	85530	1208420	dissolve in ddH2O and sterile filter	-20C
	pyruvate	5000		100x	Sigma	P5280	SLBR2901V	dissolve in ddH2O and sterile filter	-20C
	lactate	5000		100x	Sigma	71718	BCBS8972V	dissolve in ddH2O and sterile filter	-20C
	glycerol	5000		100x	Sigma	G9012	090M1937V	dissolve in ddH2O and sterile filter	-20C
